# *Drosophila* oocyte specification is maintained by the dynamic duo of microtubule polymerase Mini spindles/XMAP215 and dynein

**DOI:** 10.1101/2023.03.09.531953

**Authors:** Wen Lu, Margot Lakonishok, Vladimir I Gelfand

## Abstract

In many species, only one oocyte is specified among a group of interconnected germline sister cells. In *Drosophila melanogaster*, 16-cell interconnected cells form a germline cyst, where one cell differentiates into an oocyte, while the rest become nurse cells that supply the oocyte with mRNAs, proteins, and organelles through intercellular cytoplasmic bridges named ring canals via microtubule-based transport. In this study, we find that a microtubule polymerase Mini spindles (Msps), the *Drosophila* homolog of XMAP215, is essential for the oocyte fate determination. mRNA encoding Msps is concentrated in the oocyte by dynein-dependent transport along microtubules. Translated Msps stimulates microtubule polymerization in the oocyte, causing more microtubule plus ends to grow from the oocyte through the ring canals into nurse cells, further enhancing nurse cell-to-oocyte transport by dynein. Knockdown of *msps* blocks the oocyte growth and causes gradual loss of oocyte determinants. Thus, the Msps-dynein duo creates a positive feedback loop, enhancing dynein-dependent nurse cell-to-oocyte transport and transforming a small stochastic difference in microtubule polarity among sister cells into a clear oocyte fate determination.

**Significance statement:** Oocyte determination in *Drosophila melanogaster* provides a valuable model for studying cell fate specification. We describe the crucial role of the duo of microtubule polymerase Mini spindles (Msps) and cytoplasmic dynein in this process. We show that Msps is essential for oocyte fate determination. Msps concentration in the oocyte is achieved through dynein-dependent transport of *msps* mRNA along microtubules. Translated Msps stimulates microtubule polymerization in the oocyte, further enhancing nurse cell-to-oocyte transport by dynein. This creates a positive feedback loop that transforms a small stochastic difference in microtubule polarity among sister cells into a clear oocyte fate determination. Our findings provide important insights into the mechanisms of oocyte specification and have implications for understanding the development of multicellular organisms.
