## Supplementary Table 1 for "*Drosophila* oocyte specification is maintained by the dynamic duo of microtubule polymerase Mini spindles/XMAP215 and dynein"

### Sheet: msps 3'UTR probes
Probe number	Probe complementary to msps 3'UTR sequences (5'->3')	FLAP-X complementary sequences
1	ggttttttttagctacggga	CCTCCTAAGTTTCGAGCTGGACTCAGTG
2	taattttaagctgccgcttg	CCTCCTAAGTTTCGAGCTGGACTCAGTG
3	ttttgaggggtctctttttt	CCTCCTAAGTTTCGAGCTGGACTCAGTG
4	tttacgaggacttgctcgat	CCTCCTAAGTTTCGAGCTGGACTCAGTG
5	atatatgtgccgatccgtaa	CCTCCTAAGTTTCGAGCTGGACTCAGTG
6	accacacattattaccgtga	CCTCCTAAGTTTCGAGCTGGACTCAGTG
7	ttgttaacctgctttcgaca	CCTCCTAAGTTTCGAGCTGGACTCAGTG
8	atagttggaggagacatagt	CCTCCTAAGTTTCGAGCTGGACTCAGTG
9	acatagaccgatcgtttgtt	CCTCCTAAGTTTCGAGCTGGACTCAGTG
10	acgaaacacaactcagtgct	CCTCCTAAGTTTCGAGCTGGACTCAGTG
11	actcagccaatcgaatctta	CCTCCTAAGTTTCGAGCTGGACTCAGTG
12	tcacagtcgccactttaatc	CCTCCTAAGTTTCGAGCTGGACTCAGTG
13	caagctgtctaatggaaccc	CCTCCTAAGTTTCGAGCTGGACTCAGTG
14	tgctactgcttttactgaca	CCTCCTAAGTTTCGAGCTGGACTCAGTG
15	ggcgcgtgttgcaaaaacaa	CCTCCTAAGTTTCGAGCTGGACTCAGTG
16	ggggtgttgagagtgttgaa	CCTCCTAAGTTTCGAGCTGGACTCAGTG
17	ccaacgcttggcttgaaaca	CCTCCTAAGTTTCGAGCTGGACTCAGTG
18	attagagtttttagcgcgca	CCTCCTAAGTTTCGAGCTGGACTCAGTG
19	ggtaagaactacggttagct	CCTCCTAAGTTTCGAGCTGGACTCAGTG
20	tggttaaggggtaagtgcta	CCTCCTAAGTTTCGAGCTGGACTCAGTG
21	gcgggtaaaactgaatgggt	CCTCCTAAGTTTCGAGCTGGACTCAGTG
22	tgctctcggcatcgaaataa	CCTCCTAAGTTTCGAGCTGGACTCAGTG
23	atgttatcctgcgtgtaatg	CCTCCTAAGTTTCGAGCTGGACTCAGTG
24	aatacgctgcgtttctactg	CCTCCTAAGTTTCGAGCTGGACTCAGTG
25	tcgcatatagttcatgagga	CCTCCTAAGTTTCGAGCTGGACTCAGTG

### Sheet: sfGFP probes
Probe number	Probe complementary to sfGFP sequences (5'->3')	FLAP-X complementary sequences
1	ccagtgaaaagttcttctcc	CCTCCTAAGTTTCGAGCTGGACTCAGTG
2	atttgtgcccattaacatca	CCTCCTAAGTTTCGAGCTGGACTCAGTG
3	TTGCACTACTGGAAAACTAC	CCTCCTAAGTTTCGAGCTGGACTCAGTG
4	gagtagtgacaagtgttggc	CCTCCTAAGTTTCGAGCTGGACTCAGTG
5	aaacttgacttcagcacgcg	CCTCCTAAGTTTCGAGCTGGACTCAGTG
6	gccgtgatgtatacattgtg	CCTCCTAAGTTTCGAGCTGGACTCAGTG
7	cgccaattggagtattttgt	CCTCCTAAGTTTCGAGCTGGACTCAGTG
8	gtctggtaaaaggacagggc	CCTCCTAAGTTTCGAGCTGGACTCAGTG
9	ttttcgttgggatctttcga	CCTCCTAAGTTTCGAGCTGGACTCAGTG
10	tcaagaaggaccatgtggtc	CCTCCTAAGTTTCGAGCTGGACTCAGTG

### Sheet: CFP probes
Probe number	Probe complementary to CFP sequences (5'->3')	FLAP-X complementary sequences
1	tgaacttgtggccgtttacg	CCTCCTAAGTTTCGAGCTGGACTCAGTG
2	tggtgcagatgaacttcagg	CCTCCTAAGTTTCGAGCTGGACTCAGTG
3	tggcggacttgaagaagtcg	CCTCCTAAGTTTCGAGCTGGACTCAGTG
4	cttgaagaagatggtgcgct	CCTCCTAAGTTTCGAGCTGGACTCAGTG
5	ttgaagtcgatgcccttcag	CCTCCTAAGTTTCGAGCTGGACTCAGTG
6	tgtggctgatgtagttgtac	CCTCCTAAGTTTCGAGCTGGACTCAGTG
7	ttgtcggcggtgatatagac	CCTCCTAAGTTTCGAGCTGGACTCAGTG
8	atcttgaagttggccttgat	CCTCCTAAGTTTCGAGCTGGACTCAGTG
9	tgctcaggtagtggttgtcg	CCTCCTAAGTTTCGAGCTGGACTCAGTG
10	gtcacgaactccagcaggac	CCTCCTAAGTTTCGAGCTGGACTCAGTG

### Sheet: MoxMaple3 probes
Probe number	Probe complementary to MoxMaple3 sequences (5'->3')	FLAP-X complementary sequences
1	ttgatcacgctcatgatggt	CCTCCTAAGTTTCGAGCTGGACTCAGTG
2	cagcttgatcttcatgtcgg	CCTCCTAAGTTTCGAGCTGGACTCAGTG
3	tcaggatgtcgtaggcgaag	CCTCCTAAGTTTCGAGCTGGACTCAGTG
4	tacttggtgaacacgcggtt	CCTCCTAAGTTTCGAGCTGGACTCAGTG
5	ttgaagtagtcggggatctt	CCTCCTAAGTTTCGAGCTGGACTCAGTG
6	catggtgatgtcgttggtgg	CCTCCTAAGTTTCGAGCTGGACTCAGTG
7	ttgttgatgaagctgtcctc	CCTCCTAAGTTTCGAGCTGGACTCAGTG
8	aagttggtgcccttgaagtg	CCTCCTAAGTTTCGAGCTGGACTCAGTG
9	tacatcttctcggtgctcac	CCTCCTAAGTTTCGAGCTGGACTCAGTG
10	tacagcttcaccttgttgta	CCTCCTAAGTTTCGAGCTGGACTCAGTG
